# Atopic Dermatitis and Psoriasis Differ in Lesional DEG Reference Instability and Non-Lesional Spectrum Displacement: Multi-Cohort Geometric Evidence of Individual Homeostatic Boundary Escape

**DOI:** 10.64898/2026.03.11.711058

**Authors:** Basma Shabana

**Author notes:** <u>Email:</u>.

## Abstract

Atopic dermatitis (AD) transcriptomic studies have produced notoriously inconsistent differential gene expression (DEG) lists across cohorts, and the biological heterogeneity of non-lesional AD skin remains unresolved at the individual level --limitations that group-averaged DEG analysis is structurally incapable of addressing. We applied a geometric transcriptomic framework to 537 skin RNA-sequencing samples from four independent international cohorts, positioning each sample within a 20-dimensional disease-informative PCA space relative to a unified healthy reference cloud validated by multi-cohort batch integration (ComBat; silhouette width 0.076 across three countries).

Applying a bootstrap Jaccard framework to lesional-versus-healthy comparisons, AD lesional DEG signatures were significantly more reference-sensitive than psoriasis (PSO; Jaccard 0.637 vs 0.737; non-overlapping 95% CIs), with per-gene Spearman correlation between absolute effect size and cross-reference reproducibility (rho=0.658, p<2.2x10-16) establishing that AD’s instability arises from its structural dependence on smaller-effect-size transcriptomic signals -- a geometric property of AD biology, not a methodological failure of prior studies.

In non-lesional skin, spectrum scores -- projections of each sample’s displacement from the healthy centroid onto the disease axis -- revealed that AD non-lesional (AD_NL) samples had traversed 22.6% (95% CI 15.2-29.6%) of the healthy-to-lesional axis versus 12.9% (95% CI 8.4-18.2%) for PSO non-lesional (PSO_NL; Wilcoxon p=0.012), with non-lesional skin in each disease displaced toward its own lesional pole at near-identical angles (within-disease delta-angle 1.4 degrees) but AD displaced further. Against a homeostatic boundary defined as the 95th-percentile Euclidean distance of healthy controls from their centroid, 17.2% of AD_NL samples (16/93) individually exceeded this threshold versus 2.0% of PSO_NL (1/49; OR=9.87, p=0.007), replicating across all three cohorts providing AD_NL data. Among boundary-crossing AD_NL samples, two directional patterns emerged: high-positive displacement (n=6) characterised by inflammatory pre-activation (IL-6/JAK-STAT3, IFN-alpha, TNF-alpha/NF-kB) and low/negative displacement (n=10) characterised by broad metabolic suppression and a third transcriptomic axis orthogonal to both canonical disease trajectories -- not attributable to cellular infiltration differences and undetectable by group-level analysis.

These findings reframe AD’s notorious transcriptomic inconsistency as a predictable consequence of effect-size architecture, establish that a reproducible subset of AD patients harbours individually measurable transcriptomic boundary escape before clinical lesion onset, and identify a biologically uncharacterised non-lesional subgroup that warrants cell-type-resolved investigation as a potential early intervention target.
