## supplemental table 1 for "Atopic Dermatitis and Psoriasis Differ in Lesional DEG Reference Instability and Non-Lesional Spectrum Displacement: Multi-Cohort Geometric Evidence of Individual Homeostatic Boundary Escape"

gene	var_in_all	var_in_hc
CXCL8	4.22273374149321	0.211250324874515
KYNU	2.84900473145048	0.213265422017231
VNN3P	2.38829192033385	0.139024751123711
PRSS53	2.34434301169031	0.233940492486132
DSC2	1.97540678546065	0.178798286375337
FLG2	1.86470577910455	0.227992209440425
HRH2	1.6175308079603	0.163012659848129
UPP1	1.60496525169362	0.184539671505042
AQP9	1.55090723879951	0.214156499377266
SERPINA12	1.53240345887203	0.234674467604567
ANKRD33B	1.48785672182731	0.233273890762364
HYAL4	1.37830166640432	0.228242647414251
CD274	1.36801990898033	0.182354310544393
CHP2	1.35055855689962	0.19241752036923
FCHSD1	1.34998276900066	0.234041639806126
UGT1A7	1.34709686798345	0.228838823415317
IL34	1.34677731816247	0.236746379708517
MPZL2	1.3332017030048	0.206492213638597
CRABP2	1.31173590755092	0.202380104856545
CCL20	1.29534203533494	0.226386472798178
RND1	1.26859575814774	0.144935526157526
WNT5A	1.24705477475793	0.231961221908615
LINC01605	1.24311381400066	0.218898887563617
APOBEC3A	1.23181020927927	0.222934306766853
NAMPT	1.21257425319941	0.166908871898509
ACKR2	1.20830521902649	0.240819710804919
PLA2G2F	1.13281863252707	0.222792347623359
DSG3	1.13089609686315	0.131131471458456
TRIM10	1.13087864789719	0.237184559340212
RORC	1.11807339710836	0.164662859673928
ALDH1A3	1.10546336289946	0.215451565526088
HAS3	1.10486349238712	0.160334376147985
LOC105373551	1.08304852887541	0.165289745752607
FOXE1	1.0657092710077	0.201392535957837
SNTB1	1.05752077852741	0.179173285797616
PDZK1IP1	1.05531734619746	0.174506340295756
PLA2G4E	1.03997681670202	0.158905458943295
IL20	1.03075418649485	0.103791781345088
PNP	1.02379281792122	0.19630096560405
TRIM15	1.02209586297772	0.206209574561142
TMEM45B	1.01738389520392	0.220980093776004
CSTA	1.01129966244238	0.176593242320889
PLBD1	1.01082014708919	0.125318186510309
KCNK10	0.997586774500675	0.185476928068516
CLEC2A	0.985770996283956	0.218414936193288
GBP5	0.974558620460869	0.232131774441777
C14orf132	0.965573369763778	0.146189034403485
BMAL2	0.96118115311611	0.227391498599565
SLC5A1	0.94768765822659	0.217557654572733
ADH7	0.935031838515691	0.186569726445916
ZSCAN18	0.90139711694855	0.192475119240985
VNN1	0.881921533600101	0.193282029943577
PRKCQ	0.865624701215033	0.19228436224157
CYP2J2	0.852557987907134	0.1997940834731
MXD1	0.851978911591456	0.164194051720932
TEX101	0.849754785751644	0.201682834106608
SOX5	0.843778000543247	0.225551933296194
EPOP	0.836232052530315	0.180720858095262
PRSS3	0.834338407049428	0.218290969896177
ABHD12B	0.83054449762401	0.222617809521521
ADAP2	0.826310536084167	0.176776794402952
SERPINB1	0.822923504007249	0.112025100252012
LOC105373985	0.822681083505492	0.144835555603865
HS3ST3A1	0.815380752573721	0.191062330857719
GM2A	0.813950729555852	0.116828404514078
IL4R	0.809821287448413	0.183718624736107
FAM110C	0.801661000106899	0.207926087253313
DNASE1L3	0.798212370211599	0.187895983548466
STUM	0.796448143743441	0.193908854418198
TPBG	0.793731185909308	0.158945000736983
GPR68	0.793700497463946	0.16322733288473
ADAM23	0.777643262321439	0.172968688326343
BCAR3	0.776825737297725	0.236684137673014
SERPINB12	0.773598866351975	0.229704026601662
ELMOD1	0.770261923770942	0.212575577771831
PLLP	0.766686516486701	0.179117880509447
SCO2	0.756566780382442	0.202815388014493
PLA2G4B	0.74697708860249	0.15105550616718
GGH	0.745745964279999	0.231500318325763
NETO2	0.736800398517499	0.202455000231704
CXCR4	0.735046234309906	0.200485152878522
AASS	0.732090931560374	0.182688761601415
NT5C3A	0.72776085298162	0.144306966714996
ADAMTS4	0.717877458842274	0.164759055600487
RETREG1	0.71647019120929	0.177077628478604
EDIL3	0.716122917508838	0.221071396034884
LUZP2	0.7128632275116	0.228885744253578
ENKUR	0.70853628570279	0.132071507884407
FERMT1	0.706716733815455	0.109128672445745
BATF2	0.705498178064281	0.165486608138232
SOD2	0.697370717300727	0.149451931318492
MPHOSPH6	0.69519144054213	0.103946891443606
CDH26	0.694694453999336	0.151055445642951
RHOBTB3	0.69392279467249	0.163644415699063
POLR3G	0.692636932157239	0.159936258010416
RAB31	0.692297161671036	0.221505815587519
IFIH1	0.690383710149948	0.237309966463381
IRAK2	0.688577339594631	0.155215836277695
CDK5R1	0.685449235983747	0.157390691344548
RAI14	0.681660931053554	0.104475457257669
FBXO45	0.681645305636501	0.221581369265518
NR4A3	0.678065220432801	0.221756439365979
CSTB	0.673842116908285	0.231936297686156
CCNA2	0.671578322901486	0.224510543466517
GATA3	0.66416324443116	0.193866495578783
CPLX3	0.663993673676194	0.188790354424592
ANKFN1	0.662951893913147	0.189392917623578
CEP55	0.661911641629092	0.220532796396397
PPIF	0.661150132723307	0.204095060909228
AR	0.658352717440431	0.232729341115496
FAM234B	0.658232710046546	0.191740128411702
PAPLN	0.657504318780168	0.237397491410665
CARHSP1	0.65409972169883	0.124070022470553
FAM111B	0.653111484050471	0.241306542336047
PPARD	0.652543828503842	0.215262569455939
EPHA2	0.644753823258217	0.171590474058805
PLSCR1	0.64427445931429	0.1773163228939
FBN2	0.642426695828713	0.192651331958445
AQP3	0.640136583351777	0.23909366535614
SLC16A9	0.640022671651835	0.215467135146782
LSP1	0.639109376988495	0.187144430307039
CNGB1	0.638369635513606	0.123004833206457
GRHL3	0.637749006617078	0.225758551419653
SDR9C7	0.632732927228959	0.176995010900289
PLCXD1	0.628885535426459	0.149235890977323
PNPLA7	0.626489782600719	0.231498076921163
NCCRP1	0.625574115892037	0.233189535654785
CDC25B	0.625405483177777	0.172565047348327
IL4I1	0.624480287876057	0.235706204427095
SLPI	0.623033097685227	0.179812221372581
IL2RA	0.618444136310938	0.234679410363222
ICOS	0.617250122829156	0.207741232556875
LGALS9C	0.616560053911456	0.133533871701079
SLC52A3	0.616192722526773	0.227422190388283
SLC16A1	0.615442408698364	0.192512447452072
REN	0.615110318263437	0.150992067619081
DEPDC1B	0.614879425390558	0.200002318432801
ENTREP1	0.611899843501911	0.183987644789664
LRP8	0.610855791829389	0.129194371049504
IRF1	0.610422896504429	0.210671870917836
LGALS9B	0.609750550635125	0.12572222584052
NLRX1	0.609611153254125	0.163980077692877
CDC6	0.609601866019237	0.237731205954305
CTSL	0.608968503144963	0.21825693459165
CYP4Z2P	0.607920919467417	0.204114040564241
RTP4	0.606928943429193	0.163178736403334
PGM2	0.60647928222372	0.217824624993405
TNFRSF9	0.606143221155745	0.161526930402405
TNNC1	0.603923206884408	0.231352162416425
DOC2B	0.603400242996956	0.200335898253079
HIGD1A	0.601760840248732	0.111807326124591
KLK8	0.595712616086002	0.207137980136679
SLC23A2	0.594887139491312	0.145772181298441
SRGN	0.593470596065467	0.214718891318116
INSYN1	0.592216458869891	0.212449974160592
COTL1	0.58944369122208	0.239077636326852
TNFSF10	0.588938519705289	0.193074906193171
SBNO2	0.588705820687657	0.203440485989792
NWD2	0.588583161546979	0.205573651302015
LINC01550	0.587269464211151	0.228478857588791
ADCY2	0.586884544258273	0.153877343996045
DLG2	0.584660613634371	0.227955748220568
CNKSR2	0.584199230536048	0.23487783061448
CXCL2	0.584088636901727	0.185376911794863
PTTG1	0.582555511665032	0.150775405218144
SLC26A4	0.581784348339828	0.136667340177603
SPTSSA	0.580851273870818	0.112935102819877
C12orf56	0.57869880354397	0.197079131609196
WAKMAR2	0.578144568448018	0.192151622124889
IFI16	0.577799042541252	0.0905379797918724
TAP2	0.577653879969089	0.226333731841584
CCL3	0.577428383163625	0.181506724870553
CPA4	0.577111692533439	0.236400614101154
MCM10	0.576698654137874	0.218342028172575
MAPK6	0.575128452332246	0.143415985017442
NCAPH	0.57487471001957	0.236130947137248
NDC80	0.572914963920295	0.237755744720997
ABCA12	0.572135103413975	0.154787344953467
PRDM1	0.566452979354576	0.132461677523015
TGFA	0.565050310147701	0.226368716182349
AFAP1L2	0.564674668767727	0.213257151173192
LTB4R	0.562535779522516	0.168996890739227
LY6D	0.560988411227222	0.228586380028477
GBA1LP	0.560923176797544	0.0811620959066058
LRP4	0.560807022945467	0.197463843709623
CRYAB	0.559898279800913	0.156421560033589
IL12RB2	0.559159833354198	0.217676048732323
NCAPG	0.557796715993613	0.23582331407801
UBE2L6	0.554336819339882	0.157615361725824
SLC16A10	0.553376388895144	0.221666257141291
PLXNA4	0.553060665088073	0.238314703708098
DTX3L	0.552794620682039	0.19674707778773
NUP210	0.552656706577727	0.204732193680753
BCL2A1	0.549964123724531	0.156055717656448
CYP39A1	0.549963283388014	0.174778840129649
EMX2OS	0.545513302382877	0.224436649848829
PYGL	0.544899033519723	0.15460253986158
CST7	0.544732982407518	0.232541127661476
AMMECR1	0.544314411945263	0.145243656769041
MTCL1	0.543304708858776	0.216804377469567
TK1	0.542241318675593	0.219496110779658
CYP4F22	0.541298060340646	0.195253292230047
TRPV3	0.537058935320416	0.176363068427517
COL21A1	0.534928878220317	0.180427693901974
EDA	0.53404727539166	0.173606108393509
EFR3B	0.533904371303097	0.211189882430664
GSDMA	0.533116666862828	0.233607656197818
VGLL3	0.533054145530276	0.237813627643604
ST6GALNAC1	0.531946199698313	0.138057721560454
USP18	0.531288470957224	0.182140555998047
TMEM171	0.530236571474267	0.173130545873217
FLVCR2	0.529796509198085	0.105560087018911
CAB39L	0.52964576050729	0.185167243935295
KIF14	0.529018155595166	0.217188992268193
MIR31HG	0.528434003413355	0.0990573189327268
GPLD1	0.527864590110912	0.13970991809512
RELL2	0.527604082369262	0.110299047362159
STRIP2	0.527450971462711	0.191091101537042
SLC25A25	0.527364437889285	0.226489553279797
SKA1	0.527055456168553	0.237447906180709
PMP22	0.526572594967839	0.189049158766427
LRRC8B	0.52649770818924	0.215893399209573
LRRC20	0.526270634692293	0.151258677286878
KNL1	0.526269580791269	0.200036742007483
APOL2	0.526218572522737	0.1619368246137
TMEM165	0.525791703812228	0.173998156497465
SCCPDH	0.525172878149295	0.158555405793018
LINC01269	0.52502247888984	0.122857744034295
PGF	0.524454260890526	0.231495315235123
TPM1	0.524273916307104	0.229980546511608
PRKCB	0.524266329596413	0.198895040645656
CDCA2	0.523982077057263	0.212988167202534
COBL	0.523560585929143	0.107203312854164
SLC16A6	0.522188704093046	0.236956342583467
JAK3	0.522181741267426	0.174494103856954
CDC45	0.521712164493709	0.238484751858695
MREG	0.519733813485647	0.23370489254145
SPOCK2	0.519702496173508	0.237343663396597
MIAT	0.519249043260328	0.240813046580948
TICRR	0.518976493031805	0.123889742887893
EIF4EBP1	0.518069557110882	0.17026485194314
SPTLC2	0.517537011253735	0.150307321588289
GLTP	0.516828862079143	0.104649052498601
UBD	0.516415995267005	0.200414589666271
RND3	0.515700457661113	0.215372986050483
LOC105373986	0.515625479068504	0.085432333433463
PTPN21	0.515614815985503	0.2335430263082
PELI2	0.515390995290295	0.183380774714619
TMEM116	0.514299546009327	0.199174637271151
SQLE	0.513990949328658	0.168350926052153
CNNM4	0.51393875161562	0.160213021962268
AURKB	0.513904827043107	0.240278274817608
CEMIP	0.513867729980172	0.188140386067382
SNX10	0.512499440397591	0.182895950435293
VWA7	0.511290046820087	0.177712938527158
RIGI	0.511281543547056	0.196251182362752
NUAK1	0.510222110560537	0.151700237294354
TSC22D3	0.510084097617469	0.225090319222006
LINC00842	0.509217481278686	0.214624701888918
ACP3	0.507781892469597	0.219389363926771
CLSPN	0.507619147065678	0.208376347607726
RNASE4	0.505499935745326	0.110739688935096
PHYHD1	0.505181367443219	0.101351795094125
SLC7A1	0.502854616774338	0.114523175442605
STXBP6	0.502626099154838	0.181623345313553
PRR11	0.501531514373299	0.229043217200112
DUOXA1	0.501052618564791	0.146341817408141
SHOC1	0.50101886343566	0.23141677740668
CDON	0.500817706013968	0.200119866921298
GSTM2	0.499881706363364	0.228101281106181
GBA1	0.499855557953282	0.10840582199558
TUBB2A	0.499604693048704	0.227271940216703
ETHE1	0.499180373074573	0.198013889600471
KCNMB4	0.499002282362763	0.121614217460342
MAPT	0.498547374993426	0.196293981460169
DENND2A	0.498544205218706	0.218800075491308
NMI	0.498461791604896	0.104355307555801
MYD88	0.497711569860465	0.235871380001955
PLAUR	0.49704339512541	0.205326212868268
EEF2K	0.49638875863183	0.15042293425029
NR3C2	0.495436708326954	0.157882501990412
LURAP1L	0.494934545678987	0.228808410176715
GTSE1	0.494754170876527	0.216422551354025
AZGP1P1	0.494512380304345	0.173618789130775
AIM2	0.494222761143101	0.113774963404674
PIK3C2G	0.49352714368086	0.212106372930355
CCL4	0.493211541712128	0.151134078831978
MAD2L1	0.49279000677554	0.219480612488886
HS3ST3B1	0.492348417829686	0.233223635700562
TSHZ2	0.49214770230501	0.191074285863607
HAPLN3	0.492025149920825	0.208280465014946
ERO1A	0.491823031725767	0.110829532503304
STAT3	0.491319649859285	0.0887239563869491
TRIM16	0.491013690625091	0.144958016156053
DRGX	0.490323570554759	0.217859482852003
C12orf75	0.490071091346283	0.137193306901874
FAM171B	0.489980907391774	0.235014806168894
ELOVL7	0.489431075736805	0.178752933824031
HIF1A	0.489274453003692	0.161394769836214
ZBTB20	0.488230519613959	0.192579111062246
TUBA1C	0.488146315526043	0.141236246636809
LTB4R2	0.487985221573264	0.179633626259452
MAP1B	0.487360524301416	0.200788432584988
TREM1	0.484520614152137	0.175846454164748
GPRASP1	0.484160595122833	0.184088875664237
BOC	0.484156451581729	0.196166565315433
UGCG	0.483083595975886	0.16216101097226
DMD	0.48294763077393	0.203850640076098
CD3D	0.48239750213227	0.231535872935714
RGMB	0.481920731861642	0.202830162219033
BZW1	0.481478320719659	0.159817196315587
ZDHHC21	0.481021645514832	0.205848800755198
WARS1	0.481008922553452	0.1299501138463
ARHGEF26	0.479522741739993	0.205797648158126
ULBP2	0.478275361255324	0.146444447328486
MAMDC2	0.477697362239285	0.192668622078502
NOCT	0.477579859182626	0.157666670756268
SHCBP1	0.476434951876028	0.225651623566811
F2R	0.476378189696185	0.159322750905388
NEK2	0.475414332866738	0.213578931495394
CTSB	0.475140447822209	0.164606859470407
ECT2	0.474413401847401	0.210612968098078
TGFBR3	0.474400763178263	0.112845071086286
ITGA7	0.473341655009589	0.232350120783047
SLC39A6	0.473087661765903	0.227036149868266
ADAM8	0.47205463209369	0.177413916705171
ZNF667	0.471191840387952	0.234046258533157
PROB1	0.471134294053831	0.119717178861231
ABLIM2	0.470708539687009	0.223683827452823
PTGS2	0.470215943110655	0.217593069180514
PTPRU	0.467712650900087	0.211332194078579
CCND1	0.467346467631996	0.0840629440920145
NAALADL2	0.465936731008158	0.22034862347075
CT69	0.465758764075904	0.0763994844509511
MFHAS1	0.465529139479908	0.150688358638897
SVIP	0.465266566081622	0.107609127494736
WNT2B	0.465069698579156	0.175658510102446
HSPA8	0.464857179702336	0.177320931392407
FGD3	0.464744571766511	0.177466085091939
TACC3	0.464323261797345	0.22136406153623
TMPRSS11F	0.464206671419023	0.229445535779463
FUT1	0.46280253923981	0.213154070480628
FAAHP1	0.462710794868396	0.117192206064299
BHLHE41	0.46204711888477	0.211266345369404
LONRF2	0.460235998760184	0.203030105448836
ARL5B	0.460053935141924	0.210128082967853
ANXA1	0.459333746797961	0.103306944112655
TUBB2B	0.45887865646379	0.239370859014171
CTSF	0.457387779506403	0.156058951565051
FAM25G	0.456990177084397	0.239407359058309
CH25H	0.45644184315126	0.159569260239962
PLEKHA6	0.455380094612842	0.232588099358786
EPHB6	0.455065300188004	0.20825194472051
TNS2	0.454493366586941	0.237239221473047
CASP14	0.453668634041216	0.235548299735087
ANKRD31	0.453456086846778	0.138291674184458
SGSM1	0.452170827204469	0.207504200664828
CD6	0.450945462250419	0.207485962252107
MATN2	0.450899725534092	0.191154354042481
RAET1L	0.450197103213592	0.22230139842079
H2AX	0.450121966784655	0.198118534776068
TNFRSF6B	0.450013995004333	0.194719195085883
PARP12	0.449460419403385	0.181096435335814
FOXM1	0.448862180957584	0.157424867906919
SLAMF1	0.447969228072323	0.20488285356531
NTM	0.446365418809422	0.173045977630203
AHNAK2	0.445648154102464	0.209370235737477
LOC101927164	0.445532887276218	0.152831097637058
ZNF91	0.445477921435908	0.229818765290702
ANXA9	0.445347195030388	0.234026373158569
CTPS1	0.445126329202924	0.181247434062823
NPY4R2	0.445097799127103	0.215888511214774
PDGFC	0.444896183272124	0.194380105692631
CD164L2	0.44460341068762	0.15739470289092
FCMR	0.444389244880104	0.216344278658767
HOXA9	0.444146442174807	0.22502151139185
KIF11	0.443384228481223	0.209972399399645
S100A11	0.443269805637936	0.109458877432989
CD28	0.443190857097551	0.180326209472258
IER2	0.443001013575243	0.178493410839701
ZBP1	0.44234731278034	0.125817407754041
CNTN2	0.442174566703605	0.204940255270376
CYCS	0.441379659365006	0.149496429020323
RPS6KA4	0.441250613000247	0.195850234008491
LAMTOR4	0.441122148370202	0.160511707203952
ABCA3	0.4408937800949	0.188605875293216
PSME2	0.440814054469463	0.114316842810471
TXNIP	0.440385515505847	0.0857250385194202
HJURP	0.440326747855154	0.204264944118691
EXO1	0.440156104301566	0.19920754072013
CKAP2L	0.438984089857274	0.240593247312967
GINS3	0.438965493038432	0.15568759340332
RNF223	0.438833773122742	0.227630799249294
IL11RA	0.438721130118636	0.144594954989118
ENTPD7	0.437853522659488	0.145627620060605
ZFP36	0.437576928785166	0.22655287924812
TXNDC17	0.437467950104218	0.102621289015086
LYPD6B	0.437159941596809	0.134873434682003
AK7	0.436775950282524	0.165555780810431
LRRN4CL	0.436718286255423	0.219030268259144
PGAM1	0.43604903501848	0.109458624486696
MAML2	0.435574242651726	0.148223025088159
ARHGAP40	0.435328772537755	0.195120276851406
KCTD17	0.434998673243695	0.23045598612702
TUBB6	0.434998225777445	0.111111329868729
POLB	0.434807914932609	0.138938853175169
RHOB	0.43454461622945	0.233069756093673
ZNF737	0.434132779569419	0.230624032273197
CGAS	0.434023789240623	0.140962306628997
CYP27B1	0.432850874011069	0.16594783671194
CARD17P	0.432303842710686	0.204095107440675
CDKN1A	0.431930149333131	0.236436572534039
OSMR	0.431770494410046	0.167286873873731
CA13	0.431632608215293	0.172750774473601
HRH3	0.431522425747051	0.121856228519387
ITGB3	0.431413913993347	0.202836854923204
TCAF2	0.431392126820568	0.130125162852192
TOMM40	0.430535177306926	0.218736616177443
ANO1	0.430196275728644	0.135693363844075
ESCO2	0.430027456997746	0.188812404647413
ORC1	0.429478170925456	0.219266352400335
TMEM8B	0.429284776563149	0.17086146481089
PELATON	0.42913557426388	0.216899787521894
AGFG2	0.428550161495622	0.166409751773277
DDAH1	0.428512986874886	0.186877688908029
PITPNM1	0.42815141259161	0.227108224420111
HSPA2	0.42791166714881	0.201545199647026
PPP4R1	0.427180605880753	0.0816932719049661
DDX39A	0.426737102357798	0.155756947578266
FCGR2A	0.42664709668928	0.239766976841191
EMX2	0.426630865994593	0.158237273443654
CARD14	0.425922013616022	0.15454081569416
NCAM1	0.425407336100169	0.236070247634861
SPIN4	0.425211926522378	0.130816579742186
CSF2RB	0.424787436433854	0.180004807700213
UBE2S	0.424297029238117	0.225989847859465
NPM3	0.424279805994806	0.228615453121771
STARD4	0.423957724176545	0.23010334787848
AMPD3	0.423101712811148	0.226689889690777
PDLIM4	0.42283853570918	0.147197052377641
ISG20	0.422783335022134	0.204651947716693
PANX1	0.422318360601729	0.131492476759527
MTURN	0.422123153354251	0.159071766526083
PTP4A1	0.421979741428354	0.156618242791307
MPZL3	0.421961734460913	0.217464325595634
KRT80	0.421701365669133	0.229135677415922
ABHD17C	0.421401708505872	0.161498286074802
STIL	0.421365954853513	0.14415391075508
SHROOM2	0.421304126141733	0.17651434446471
SOWAHB	0.421280484237345	0.184169169690525
MYO1G	0.420751770090307	0.194297410287881
LRATD1	0.420566011618783	0.196345280799395
CASP7	0.420329104703359	0.192422994801904
IFRD2	0.42011267358345	0.137684943692551
OLFM1	0.420059775369759	0.210939491524041
KCNB1	0.419930289891338	0.218455169911641
KCNJ2	0.419776655664051	0.238534147733854
LAMA4	0.419450287795696	0.237835925339945
KLK12	0.419444034556512	0.23091880032691
EFEMP1	0.419182631141794	0.155042759166726
KIF18B	0.419113213369662	0.204105282731484
GPAT3	0.418903110295577	0.203129044287939
MAPK4	0.418703618033004	0.225596909080417
GFUS	0.418516806378008	0.15560900781256
LRRC59	0.418271883943114	0.114524130898766
GCH1	0.418006231908499	0.166881062876261
RPS6KB2	0.418003676973965	0.227729918355597
SCN2A	0.417955831368212	0.174659547762594
ENO1	0.417770935132669	0.100113521257105
TMEM40	0.41760085884456	0.0909446895762373
CD3E	0.416167202122346	0.182277653137656
HOPX	0.415844998430277	0.208743152891616
UST	0.415570126264105	0.176613786787864
SYT9	0.415536693708374	0.188653615179668
IKBKE	0.415342323958845	0.191050131366193
FURIN	0.415179727565566	0.18816430514211
TLN2	0.41496664801144	0.239770231263094
SH2D2A	0.414946120075862	0.124916196000404
SLC22A17	0.414868284807146	0.169285468048018
GOT2	0.413889801434247	0.178707941485707
CHPT1	0.413819113099341	0.212752715586764
KRT37	0.413710236847029	0.182014833349922
LPAR1	0.41364520770778	0.220604020884888
CEP126	0.413477529386536	0.20739188005046
PRKN	0.413092780176561	0.175159132761083
ESYT3	0.413034129012701	0.186450677730524
PYCARD	0.412114390598552	0.16116841846797
SLC43A1	0.411919131474417	0.237065067676296
DUOX1	0.411699656656364	0.171484010836421
FCER1A	0.411584675657733	0.239785353154494
ALDH5A1	0.411431888618568	0.195641578050339
RTN4RL1	0.411367509287135	0.211156266125084
LRRN1	0.411147837752753	0.194502676311984
FHOD3	0.410369634806313	0.199321823817753
HAS2	0.409680547735761	0.230802087917637
IL10RA	0.409647877840674	0.222751062206627
AZGP1	0.409180411817808	0.181175425643837
FOLH1	0.409163702798999	0.224405562746988
CACNA2D2	0.408976892554285	0.156033198076443
KIF18A	0.40877556457937	0.18250627069733
ITGAM	0.408171336173319	0.228371204299409
GLB1L3	0.407545710524992	0.217055585943938
SULT2B1	0.407054419200256	0.214978931751391
QSOX1	0.406932820187347	0.161754221022551
GRN	0.406667749469622	0.198178649266241
CCR5	0.406317724958463	0.236528446467325
SERTAD1	0.406250604888218	0.230795712604993
IL21R	0.406162901713129	0.175510680692727
EFNB2	0.406041345167315	0.183196788958835
CNGA1	0.406000910888653	0.18747287023455
SELENBP1	0.40593122497308	0.240970679960071
PTPN7	0.405748321320997	0.209381386413903
MIR7847	0.405395361492006	0.213813673353395
KRTDAP	0.405344548439617	0.20492650339211
SPINK1	0.404759527282528	0.198514315857591
ABCC1	0.404410851451298	0.119218897936472
UNC13D	0.404156807243756	0.163170393743433
GZMA	0.404127319549542	0.186859889259492
MICALL1	0.403692306962531	0.188878960613063
HPGD	0.403333778248936	0.150174304914222
RPL22L1	0.40331707205044	0.150442768134502
TRPM6	0.40329072544946	0.170999282887599
PAIP2B	0.4031176774795	0.131140738738604
LINC01610	0.403040928429763	0.237541041251116
APBA1	0.401454324406788	0.124935287985729
DEPDC1	0.401390460710396	0.218510870388907
DDIAS	0.401253078624724	0.198002125075028
NRXN3	0.401212241813166	0.217016430027302
RALGPS2	0.400729193617054	0.187459395537864
EIF6	0.400655250827231	0.133137097644402
IFIT5	0.400499039018431	0.19972650440615
SORCS2	0.399878492535945	0.163975883096704
BRCA2	0.399837560595383	0.236955115456151
FRMPD1	0.399466532840873	0.228809992574402
LAPTM5	0.399461713809602	0.212114342707726
CKAP4	0.399241412974386	0.123539515812657
THRA	0.399202152646758	0.163413833859944
ST6GAL1	0.399179233224304	0.23301897374048
TGFBI	0.399009415316775	0.158490386884038
IRX1	0.398418214438573	0.204137642983653
CDC25A	0.398370818265493	0.129002449479064
MALL	0.398174348927392	0.169129904484763
SPC25	0.397635531390847	0.19423908309399
FOXQ1	0.397406551293802	0.226134800966581
DIXDC1	0.397198851144322	0.149394618669553
SRMS	0.39636829922474	0.151271922208036
ZSCAN31	0.396122739460672	0.236246950467776
LILRB2	0.396052155237277	0.214512288858124
PEG3	0.395949187928865	0.228659859266871
SERPINB2	0.395813710265981	0.200437590248642
PRC1	0.395725349116562	0.222921838744812
FAM117A	0.395536611362536	0.175919326821843
SPNS2	0.395368054153942	0.186899034561256
UBE2F	0.395319468807733	0.0924990721432463
PWAR5	0.39483976125114	0.188173856914993
NUF2	0.394566914993944	0.218946053385786
SLC16A14	0.394501032309321	0.199629350617614
LCP2	0.393380251414578	0.179231696180803
MXRA7	0.39299334779672	0.20509209911416
SLC2A3	0.392816773633454	0.208144106573284
S100A16	0.392561001462523	0.108136797847713
COQ8A	0.392432446960275	0.213304917767704
KLF15	0.392379768460969	0.206360964482617
TIMELESS	0.391203178880613	0.227087282637078
AP2S1	0.391190557095964	0.127147509854735
P2RY8	0.391099228366788	0.180881337700343
RCC1	0.390962336774428	0.174992898488321
SRCIN1	0.39090143028975	0.218300527385869
KIAA1549	0.390537054654139	0.239437232058974
MAST1	0.390205769925138	0.229266778609923
SAT1	0.389973105956298	0.151779776589667
VIPR1	0.389783790045033	0.155674450168393
ZFP28	0.389545412439282	0.194461894195385
SGO2	0.389499074154165	0.223185286177049
POR	0.389392627850198	0.198997081567619
STX11	0.389337462090206	0.224383967984661
LINC02687	0.389277039911365	0.077024651793906
HPGDS	0.388726721935738	0.158678903362798
LITATS1	0.388556317138031	0.213276529380727
GPT2	0.388550164271257	0.190091496691229
TC2N	0.388195233690249	0.156186003453997
ARPC1B	0.387765062598026	0.198708686062977
SELENOP	0.387423441843252	0.17931933885586
KIT	0.387393278642943	0.224206466461745
SEMA4B	0.386697030911138	0.214124672099968
MLKL	0.386513658817464	0.161742126853088
DKK1	0.386342291148112	0.237779529689948
SHB	0.386328068736384	0.17261677652242
PSMB10	0.386266720854154	0.170085994863862
PON2	0.386220438768198	0.132713308955169
ELAPOR2	0.385436170605615	0.165544791242564
HMOX2	0.385415742337271	0.145035302575996
MAP3K9	0.385236065953506	0.166508694428704
SEMA7A	0.384925016063345	0.159618169722485
GFOD2	0.384897576816691	0.167991837958995
PPARGC1B	0.384479514308746	0.157717409573419
LIPH	0.384330404686833	0.196342293817302
CISH	0.38399571299156	0.223602972735213
SDC4	0.383544938433949	0.134342723077996
PTPRE	0.383254959012567	0.127704446650372
ZNF415	0.383245365388961	0.186735624682083
SGCE	0.383151486356148	0.22579063623405
HOXB3	0.38298356946027	0.219226489835089
DCUN1D3	0.382980319797627	0.119628009505246
ZNF528	0.382636908109042	0.189370600342022
TNFRSF19	0.382339119572272	0.218622363613276
TIFAB	0.381426111453632	0.189895557835572
ABCC3	0.381150899995209	0.175888811492783
CCDC146	0.381086832857593	0.214029138539398
CENPN	0.381035895392795	0.146667453454788
RAPGEF3	0.380876555967448	0.236830254039483
HOMER1	0.380331645610652	0.123600430299948
PGLYRP2	0.380208643491651	0.140363787255603
EIF4A3	0.379872354029299	0.11805728733405
PRRG4	0.379759912487127	0.133391677753676
LYPD3	0.379684101675068	0.212759891456471
BLM	0.37938703716318	0.146597926830664
SNHG3	0.379049662603242	0.159158790064541
ETV7	0.379046380619297	0.236817800447297
CTSD	0.378916891156176	0.198702819771781
SYNE3	0.378901572983808	0.216560380776099
ABHD6	0.378379382654193	0.233745523170237
GLUL	0.37828082510708	0.176082162365671
GAS6	0.377647378667011	0.221130007392433
PPIL1	0.377596002313285	0.188849420502419
CD226	0.377489644479227	0.185470453143037
TLL1	0.377258765002965	0.196042014313219
FREM1	0.376828451854287	0.219473580780015
RGS22	0.376478936508696	0.239527809281075
CBX7	0.376379025827903	0.169502505836305
SLC25A48	0.376107149456507	0.212397402925526
AMD1	0.376042306608095	0.233130137689803
UGT1A10	0.375132115997675	0.0915776816152029
TNFRSF18	0.375128059395468	0.238104748277096
MYO7B	0.375095869941469	0.190889335554321
BMPER	0.374949296939991	0.154407753008836
NOP2	0.374901143037668	0.222836321308663
NRN1	0.374559377248224	0.214520382709869
TMC8	0.374472304341407	0.199027152381861
ACOT7	0.37407413102418	0.208976352976868
PLD4	0.373628237419203	0.218746069920092
PIF1	0.373187255354723	0.201299844724969
CYB5R2	0.372932999017102	0.159726599617646
PNMA8B	0.372876155361241	0.216552257732685
SRGAP1	0.372821706085067	0.206457670030348
ZC3H6	0.372799423768838	0.150378208331468
KIF15	0.372677308844946	0.219341940041381
MAP3K14	0.372575731595353	0.18979847618469
NAA50	0.372518913886448	0.215617830372884
AOAH	0.372370631491098	0.224243600238898
CBX2	0.371973070059053	0.173394249564207
CYP21A2	0.371588417350712	0.229629376898183
ZNF652	0.371542291065771	0.111537127504854
MRPL12	0.371470964700675	0.23974394470642
PCSK1	0.37111244701184	0.237081762400526
CAT	0.371092655518465	0.152577266793364
CD5	0.370880733791538	0.227766176152122
HLF	0.370833292911367	0.229474937454611
NPY5R	0.370648262461613	0.172169186072344
MCF2L	0.370528399417632	0.181675901622292
GLT1D1	0.369933388037037	0.112516918608127
CNTNAP2	0.369881176354278	0.189449352886591
CD48	0.369857729448444	0.228158182649657
KCNK6	0.369706972998412	0.0984362300354962
CYP7B1	0.369653780705459	0.207125028487244
TMEM123	0.369594623971305	0.196705621886838
AP1S3	0.369242605636854	0.175216014396192
COL16A1	0.368792942246501	0.196115876356405
RAB40C	0.368479250521178	0.234578715125321
RPS6KA6	0.368457727205181	0.184455216828553
FBXO10	0.368423940189623	0.118500953628932
RAB5IF	0.368164365299264	0.102319417907975
IL1R2	0.36787803077802	0.238420137719976
WFS1	0.367860556238654	0.183176341392833
ALDH3A2	0.367759593238852	0.0977638919462183
KLK7	0.367615619128006	0.168242817560339
HOXD11	0.367612815749299	0.230126864144946
BCL2	0.367588218991202	0.149655046297115
IL17RE	0.367379608092418	0.14702341641428
KIF21A	0.367271776039477	0.135452966613205
RASSF6	0.367155908193981	0.170379545515663
ADHFE1	0.366921090606705	0.216573436815032
CD247	0.3668457223609	0.178133016799614
RAB38	0.366674567224378	0.128759151868243
ERCC6L	0.366521996953069	0.148098354301244
FOXP3	0.36650584693552	0.145855353154553
CYP26B1	0.366059680282591	0.228048895571664
RNF227	0.366009684460181	0.144196760144723
HS6ST3	0.36582643217889	0.223520087208111
HUNK	0.365804328129877	0.180231665151038
OLFML2A	0.3655489949759	0.163124704185331
CD3G	0.364889689518859	0.200963151656189
CACNB1	0.364812923159413	0.236713950613371
ZIK1	0.36479414236635	0.188734650096575
RORA	0.364782757454458	0.137087238187498
CCDC3	0.364635367171185	0.200895001131683
MAPKAPK3	0.364610942770393	0.153054622234329
CXCL17	0.364463446851166	0.135321498132765
SLC39A2	0.364425191949755	0.17351223667429
MATK	0.363590212701285	0.205107143623712
ACER1	0.363500950476029	0.191208917322467
GAS1	0.363443953543798	0.206618854974404
KCNS3	0.363388888216255	0.216744316610279
WDR74	0.363376096301401	0.229137296376805
C2CD2	0.363291616839687	0.149707317405895
TRAF1	0.36327999039891	0.212792088907993
PIK3R1	0.36272638140092	0.176154514457816
SLC20A1	0.36266111555476	0.197910546388673
IRS2	0.362619252575059	0.147910416394862
DAPL1	0.362196452666172	0.223466776171347
PSMB9	0.362096285948358	0.227786066738741
SNX20	0.3617431358181	0.197708757039547
TJP3	0.361638130444178	0.19445926997485
COL28A1	0.361532559944305	0.22781933051519
IL20RA	0.361374341794497	0.156081706122938
DUSP14	0.361226237222638	0.156080845983125
HEPH	0.361211866772326	0.205927417452111
RAN	0.361012800997032	0.0944458563188943
BICDL2	0.36094788201327	0.173045961680182
EPHX2	0.360944304817804	0.141474198648092
NCKAP1L	0.360846714483447	0.218598021257049
KLK5	0.36070742294966	0.229669074197473
HEATR3	0.360456014133538	0.220563709551499
WSCD1	0.360380879881217	0.167901178959056
PRSS23	0.360319742978096	0.179865531788598
EIF5AL1	0.360133146118933	0.214574001239114
PTPN22	0.36001615720478	0.204763402338968
PGAM5	0.359804820532392	0.15956496407804
PLK2	0.359515957049764	0.0992940036787178
MYZAP	0.35921073654048	0.17528507955213
PKD1P1	0.359122095456563	0.217004646264743
TRANK1	0.359026970059502	0.214749366239867
KCNJ12	0.358703825205717	0.199392955762553
TBC1D10C	0.358671591705186	0.220834373030971
EMP3	0.358458043169219	0.191768857495425
MFSD2B	0.358224278129698	0.13773546367155
PLXNA3	0.358003778506559	0.156631515582961
OPHN1	0.357758742291371	0.184447999930663
DAAM2	0.357674083127818	0.161716586527707
CORO6	0.357028210172639	0.223142242184176
EXPH5	0.357004532141634	0.209300557551455
TRPV4	0.356942915621249	0.220924206407839
LMX1B	0.356822426725684	0.191383116141213
NYNRIN	0.356343453343085	0.226920521573083
ANKRD35	0.356093237523921	0.237730943066416
USP2	0.355967578137383	0.238258954795512
FLOT2	0.355886469011475	0.143120280013073
FUT7	0.35574988599202	0.179845882220975
IL1RN	0.355634710118497	0.0960938973572684
POC1A	0.355496119687277	0.234353460935439
DYNLT3	0.355409923863002	0.199177334635652
SLC29A1	0.355077887203588	0.210380818172046
ATP13A4	0.355001499345799	0.138586828469178
E2F8	0.354830536042908	0.223333886793118
PHLDB1	0.354569615273083	0.144712826381306
HCAR2	0.354514992206743	0.162708288327544
TGM2	0.35399302131516	0.232582942522897
DNAJB4	0.353973909069474	0.233073339842565
PDPN	0.353940684534592	0.200666905258279
SCN9A	0.353883089259025	0.215258463084401
CD52	0.353653693093835	0.199738368860211
CD47	0.353441895446891	0.157276071465952
P4HTM	0.353410516214232	0.12302066921112
CXADR	0.353387441034068	0.192996720676141
RAB10	0.352724299657855	0.114712641656641
ZAP70	0.352700436569341	0.222565236284829
SRD5A3	0.352414907270668	0.198827392746511
BNC1	0.352368744616992	0.178092784643395
RNF180	0.352268282069265	0.171912434399391
CCDC152	0.352265985019649	0.171994124558216
AKR1C3	0.352056130831158	0.193287545507173
LAD1	0.352052387701738	0.147354337529668
IKZF1	0.351226163070611	0.190772110426063
SRGAP2D	0.351150942307651	0.171191093692629
SLC6A15	0.351126084871034	0.227712049648961
GJA1	0.351095689490954	0.215653109788134
FBXL16	0.351027005267622	0.226205593827896
NAP1L3	0.350883012255873	0.181135204517496
BHMT2	0.350636010807984	0.238580359427298
SPATA24	0.350371997131216	0.111013160383608
ATP6V1B2	0.350255803932827	0.234059165329457
TMEM108	0.350177846531731	0.170800828538457
ATG16L2	0.350088234479187	0.229054670297156
PPP2R2B	0.350026636421499	0.187913608300692
ITGB6	0.349847515899696	0.220660535672151
GJB3	0.34959369391134	0.229725241683377
AADACL2	0.349581876661297	0.179973524227136
PLXDC1	0.349541503911744	0.204712974889116
TMEM54	0.349464622781191	0.167156644667211
ZNF83	0.349441538629408	0.228250124965976
SH2D1A	0.349198406655769	0.215037375447323
KRT14	0.349159391588409	0.157794998524777
TMEM241	0.34909860002456	0.190447213001055
LYPLA1	0.349072677450923	0.207394073826446
TSPYL2	0.349064548789285	0.195180478149227
ATL1	0.349014736502679	0.16858576839962
SLC2A13	0.34895199305633	0.209052494511992
STING1	0.348949320899456	0.218671519963082
UBE2T	0.348944999505621	0.207158756207059
TRMT9B	0.348607284648046	0.238841241423927
TIMM13	0.348564446425891	0.163364171757309
IRAK1	0.348541414903466	0.210043048805352
ZNF14	0.348443009073659	0.211373134968961
ADCYAP1R1	0.348395737653311	0.211304865625618
ZYX	0.348312359417783	0.214033694889822
AIF1L	0.348282209574254	0.130380816932925
BDKRB2	0.348137823116113	0.237865739773258
SYT12	0.34797807137462	0.222523601788298
HELLS	0.34794860466615	0.210964650792841
NINJ1	0.347938785239436	0.174875135892981
SLC16A3	0.347881200032043	0.219173572280534
BLNK	0.347874775370597	0.108659173465323
ZNF320	0.347764071353328	0.137409843769322
ALAS1	0.347735253892579	0.19608397745275
ST8SIA4	0.347385852572885	0.192418283354785
HS3ST1	0.347346809584628	0.196696998004911
CES4A	0.34718764045824	0.174877448809277
DIO3OS	0.347137014235202	0.227668375616935
PRDM6	0.347076933630489	0.197372475757544
HERC5	0.347023408966387	0.206690756816874
ADAMTS12	0.346930492675758	0.207611143531654
AMOT	0.346536347276866	0.166362027082258
NRIP1	0.346532398572629	0.198256300785314
LINC01002	0.34624172186144	0.147928731773803
CD82	0.34623685820125	0.179378111705844
H2AC19	0.345936381101857	0.231040002280185
SOCS1	0.345740529830453	0.211815055837207
CMBL	0.34569129072295	0.19367965456117
CES3	0.345113383342326	0.177784892988749
JADE1	0.345038022533506	0.0948516860862185
MUC15	0.344991266062955	0.197449255292567
RCAN1	0.34496389058104	0.233592514675853
ANO9	0.344818004339016	0.202803440539552
SQOR	0.344781087893351	0.0798874897585287
MPP2	0.344543935229932	0.228804742575469
CWH43	0.344409696657426	0.21181928764822
AGAP2	0.344385646762466	0.145095336393376
ZNF662	0.34419201947166	0.127198451236216
CORO2B	0.34416856774769	0.133183403759655
SYDE2	0.344137713511045	0.142706107428132
TRIM2	0.343948640134487	0.186146995422883
RUFY4	0.343530119885807	0.139171412741989
TNFSF15	0.343277273624966	0.238343999249024
H2AC18	0.343206978998193	0.228750607803803
GPR65	0.343068179144842	0.183196598954481
SRGAP2B	0.342874894179435	0.133311603016792
FAM201A	0.342767335849272	0.214717877588534
ZNF439	0.342710528573945	0.196522516687314
SOX13	0.342666694666788	0.209466107322598
RBP1	0.342481837531466	0.205901084745458
GPR17	0.342210071143673	0.21441522842368
ZC3H12C	0.342162358869247	0.189070090498404
ADAM22	0.341997934606346	0.181758104873604
RSPO1	0.341986101766423	0.210046681966525
ZNF493	0.341870948859179	0.219823615740768
ATP13A3	0.341703573787771	0.157028932475056
PLCD1	0.341668379789043	0.167056807923553
SUCO	0.341444004275955	0.150192499640839
NR2F2	0.341443106439073	0.23943428394443
HOXA10	0.341437305277358	0.205030742673567
PRSS21	0.341346386335792	0.22894295848276
TMEM184A	0.341165549368597	0.215474067615784
PIGA	0.341007824007513	0.20288655645671
COMTD1	0.341000297449312	0.218831797065707
FXYD1	0.340958677274442	0.16214705383544
SHISAL1	0.340316074944626	0.23107928689657
ARHGEF10	0.340268381283354	0.155852300117678
CXCR3	0.340190336602997	0.202771154655675
NRTN	0.340089958322432	0.216007160572396
ZNF818P	0.340050686011422	0.231487050736273
ADA2	0.339976165135497	0.231132096925393
TDP2	0.339933119222402	0.161479710472879
NKG7	0.339821345093841	0.209466140009089
FLNA	0.339569791156014	0.210866945188914
NDUFS7	0.339508003509068	0.20674548216573
IQGAP3	0.339211023362767	0.174160925561816
IL12RB1	0.339190018293031	0.146323924056125
FAT3	0.339089294833051	0.206115556027171
CBR3	0.338967237203043	0.103270133476516
NID1	0.338957287253332	0.22412480306338
FMNL2	0.338870208509352	0.227192261136265
TAPBP	0.338636859336022	0.164188685428396
CFP	0.33852784852268	0.235407268373521
SYBU	0.338226648750262	0.144896563812124
CYP27C1	0.338136490792043	0.173426697561834
CLDN16	0.338094889114274	0.19181603175245
SRRM2	0.337646637053939	0.222281952026989
NCOA7	0.337337800299179	0.119595440027521
